# Why is the purse string not enough?

**DOI:** 10.64898/2026.08.05.743165

**Authors:** P. Vicente-Munuera, Jose J. Muñoz, Y. Mao

## Abstract

Wound repair is an important mechanism to preserve tissue integrity in organisms after injury. However, why different tissues exhibit different mechanisms to repair wounds is a long-standing question that remains unanswered. In this work, we theoretically explore the role of the purse string, an actomyosin contractile cable used by tissues to close small wounds. Does the tissue 3D geometry influence the efficiency of the purse string in driving wound closure? Using a 3D biophysical model, we study *in silico* tissues with the same cell volumes but different aspect ratios, ranging from squamous to thick and tall tissues. The model predicts that taller cells are easily deformed by the purse string. In contrast, very squamous cells require a very strong purse string that might demand additional cellular mechanisms to close the gap. These findings establish a theoretical framework to predict the optimal biophysical mechanisms of wound healing in different tissues.

**Graphical abstract:** Cells of different aspect ratios can be observed in a range of organisms with different function and mechanics. The wound healing efficiency of the purse string increases with the cell aspect ratio in our theoretical exploration.
