## Supplementary material for "Why is the purse string not enough?": Table S1

### Sheet: Validated
Organism	Tissue / Epithelium	Purse string	Reference wound healing	Aspect ratio (AR)	Apical or basal cell diameter (μm)	Cell height (μm)	Reference AR
Human	Alveolar Type I Pneumocyte (lung)	No		0.0015	50	0.075	Dobbs et al., 2009
Human	Corneal Epithelium (corneocytes)	No	Khalid et al., 2022	0.025	40	1	Wikipedia corneocytes
Cnidarian (Clytia)	Squamous epithelium	Yes, in absence of ECM	Kamran et al., 2017	0.03	50	1.5	Lee, Watto, and Malamy, 2023
Zebrafish	larval zebrafish tail fins epidermis (2.5–3 days postfertilization (dpf) larvae)	Yes	Gault, Enyedi, and Niethammer, 2014	0.213953	10.75	2.3	Kennard et al., 2023
MDCK cells	Epithelial monolayer	Yes	Trepat et al., 2009	0.357143	14	5	Estefani and Cereijido, 1983
Drosophila	Embryo stage 14-15	Yes	Wood et al., 2002; Fernández-González and Zallen, 2013; Razzell et al., 2014	0.5	5	2.5	Scepanovic et al., 2025
Xenopus	Ectoderm pigmented cells (superficial layer) stage 9 1/2	Suggested	Davidson et al., 2002	1	41	41	https://www.pnas.org/doi/10.1073/pnas.1010331108#fig02
Drosophila	Pupae wing	Yes	Turley et al., 2024	3.75	4	15	Turley et al., 2024
Drosophila	Embryo stage 7-8	Yes	Fernández-González and Zallen, 2013	5.43125	3.68239	20	Fernández-González and Zallen, 2013
Drosophila	3rd instar larvae wing imaginal disc	Yes	Tetley et al., 2019	15	3	45	Lim, Vicente-Munuera et al., 2025
